# The histologic phenotype of lung cancers may be driven by transcriptomic features rather than genomic characteristics

**DOI:** 10.1101/2021.01.01.425056

**Authors:** Ming Tang, Hussein A Abbas, Marcelo Vailati Negrao, Maheshwari Ramineni, Xin Hu, Junya Fujimoto, Alexdrandre Reuben, Susan Varghese, Jianhua Zhang, Jun Li, Chi-Wan Chow, Xizeng Mao, Xingzhi Song, Won-chul Lee, Jia Wu, Latasha Little, Curtis Gumbs, Carmen Behrens, Cesar Moran, Annikka Weissferdt, J.Jack Lee, Boris Sepesi, Stephen Swisher, John V. Heymach, Ignacio I. Wistuba, P. Andrew Futreal, Neda Kalhor, Jianjun Zhang

## Abstract

Histology plays an essential role in therapeutic decision-making for lung cancer patients. However, the molecular determinants of lung cancer histology are largely unknown. We conducted whole-exome sequencing(WES) and microarray profiling on 19 micro-dissected tumor regions of different histologic subtypes from 9 patients with lung cancers of mixed histology. A median of 68.9% of point mutations and 83% of copy number aberrations were shared between different histologic components within the same tumors. Furthermore, different histologic components within the tumors demonstrated similar subclonal architecture. On the other hand, transcriptomic profiling revealed shared pathways between the same histologic subtypes from different patients, which was supported by the analyses of the transcriptomic data from 141 cell lines and 343 lung cancers of different histologic subtypes. These data suggest that histology of lung cancers may be determined at the transcriptomic level rather than the genomic level.
