## Supplemental Table 1 for "The histologic phenotype of lung cancers may be driven by transcriptomic features rather than genomic characteristics"

### Sheet: Sheet1
# supplmentary table 1
Patient_ID	Age	Prior_CT	Agents_used	Piror_radiation	Smoking_status	Years_after_quitting	Pack_per_year	Prior_malignancies
Pa26	47	yes	Doxorubicin/Ifosfamide	no	previous	20	2.5	Breast/Leiomyosarcoma
Pa29	53	yes	Carboplatin/Cisplatin/Pemetrexed/Docetaxel	no	previous	1	60	Breast
Pa30	67	no	NA	no	previous	34	45	NA
Pa31	79	no	NA	no	current	NA	30	NA
Pa33	70	no	NA	no	previous	10	63	NA
Pa34	61	no	NA	no	current	NA	150	NA
Pa35	77	yes	Cisplatin/Pemetrexed/Erlotinib/Bevacizumab	no	previous	30	5	NA
Pa36	72	no	NA	no	previous	20	30	NA
Pa37	58	yes	Carboplatin/Etoposide	yes	current	NA	120	Hodgkin lymphoma/thryoid/cervical/basal skin
